# RNA Splicing Junction Landscape Reveals Abundant Tumor-Specific Transcripts in Human Cancer

**DOI:** 10.1101/2024.02.06.579246

**Authors:** Qin Li, Ziteng Li, Bing Chen, Jingjing Zhao, Hongwu Yu, Jia Hu, Hongyan Lai, Hena Zhang, Yan Li, Zhiqiang Meng, Zhixiang Hu, Shenglin Huang

## Abstract

RNA splicing is a critical process governing gene expression and transcriptomic diversity. Despite its importance, a detailed examination of transcript variation at the splicing junction level remains scarce. Here, we perform a thorough analysis of RNA splicing junctions in 34,775 samples across multiple sample types. We identified 29,051 tumor-specific transcripts (TSTs) in pan-cancer, with a majority of these TSTs being unannotated. Our findings show that TSTs are positively correlated with tumor stemness and linked to unfavorable outcomes in cancer patients. Additionally, TSTs display mutual exclusivity with somatic mutations and are overrepresented in transposable element-derived transcripts possessing oncogenic functions. Importantly, TSTs can generate neoepitopes that bind to MHC class I molecules for immunotherapy. Moreover, TSTs can be detected in blood extracellular vesicles from cancer patients. Our results shed light on the intricacies of RNA splicing and offer promising avenues for cancer diagnosis and therapy.

**In brief:** This study thoroughly analyzed RNA splicing junctions in 34,775 samples and identified 29,051 tumor-specific transcripts (TSTs), which may serve as novel cancer driver genes, neoantigens, and circulating biomarkers.

**Graphical abstract:** 
