## Supplemental Table 4 for "RNA Splicing Junction Landscape Reveals Abundant Tumor-Specific Transcripts in Human Cancer"

### Sheet: CPTAC_37_format
Peptides	Sample	Cancer_type
NSRYWTWSK	TCGA-BH-A0EE	TCGA-BRCA
KLAKMHLGK	TCGA-29-1762	TCGA-OV
GSYRFHCLK	TCGA-A2-A0EV	TCGA-BRCA
SSKGLLYRK	TCGA-A2-A0YM;TCGA-A8-A06Z;TCGA-A8-A09G;TCGA-D8-A13Y	TCGA-BRCA
YYQENTRRY	TCGA-AO-A12D	TCGA-BRCA
LLYVNQANK	TCGA-AR-A0TY	TCGA-BRCA
LLFLEKLLK	TCGA-61-1914	TCGA-OV
RIWRTVPTR	TCGA-A8-A09G;TCGA-C8-A12P	TCGA-BRCA
KLLQPGMLR	TCGA-25-1628	TCGA-OV
TANKFYSIK	TCGA-BH-A18U	TCGA-BRCA
GSGAGISGK	TCGA-E2-A10A	TCGA-BRCA
RYRTLQPQR	TCGA-A2-A0YF;TCGA-A2-A0YG	TCGA-BRCA
VSRKQELEK	TCGA-C8-A12P	TCGA-BRCA
QVYQLPGGK	TCGA-A2-A0D0;TCGA-A2-A0YF;TCGA-AO-A0JE;TCGA-AO-A0JM;TCGA-AR-A0TY;TCGA-C8-A138	TCGA-BRCA
IAVGEILMK	TCGA-AR-A0TR	TCGA-BRCA
FLKTVALLK	TCGA-A8-A09G	TCGA-BRCA
LVWSLGIGK	TCGA-AR-A0TY	TCGA-BRCA
SSYAKKTNK	TCGA-C8-A138;TCGA-D8-A13Y	TCGA-BRCA
SVYMSWNMK	TCGA-13-1489	TCGA-OV
VYMSWNMKK	TCGA-BH-A0EE	TCGA-BRCA
KYDYRTVIK	TCGA-AO-A12D	TCGA-BRCA
SGMLPGLVK	TCGA-A2-A0T7	TCGA-BRCA
IMLQTQILK	TCGA-29-2414;TCGA-A2-A0D2;TCGA-A2-A0EV;TCGA-A2-A0YF;TCGA-A8-A09G;TCGA-AO-A12E;TCGA-D8-A13Y	TCGA-OV;TCGA-BRCA
IVYYWRGSK	TCGA-A8-A06Z	TCGA-BRCA
KTHGAKDTK	TCGA-29-1774	TCGA-OV
SVLGYASSK	TCGA-E2-A10A	TCGA-BRCA
SMWFGNFFK	TCGA-E2-A159	TCGA-BRCA
RSDPTINPK	TCGA-24-2295;TCGA-AO-A0JC	TCGA-OV;TCGA-BRCA
SQPSVSIEK	TCGA-AR-A0TY	TCGA-BRCA
RMATPAAEK	TCGA-24-1467;TCGA-A7-A0CJ;TCGA-A8-A06Z;TCGA-AO-A0JM;TCGA-AO-A12D;TCGA-BH-A18U	TCGA-OV;TCGA-BRCA
LTAGVLTGR	TCGA-AR-A0TY	TCGA-BRCA
RSTGGEYNK	TCGA-24-1556	TCGA-OV
STIKTHGAK	TCGA-61-2096	TCGA-OV
HVAPEWRWK	TCGA-13-1489	TCGA-OV
SLQNSMLLK	TCGA-A7-A0CE	TCGA-BRCA
KIHERSGNR	TCGA-24-2023	TCGA-OV
RSFMHKSDK	TCGA-25-1630	TCGA-OV

### Sheet: Immunepeptidome_Samples
PRIDE	Diseases	Organism part (NO.)	Sample(NO.)
PXD007635	ovarian carcinomas	ovarian carcinomas tissue	149
PXD004894	Melanoma	Melanoma cell	15
PXD013649	Melanoma;	Melanoma cell line (45);	51
	LUSC;	NSCLC squamous cell carcinoma (3);
	LUAD	NSCLC adenocarcinoma(3)
PXD014017	Colon cancer	Colorectal adenocarcinoma organoids	66
PXD027182	Neuroblastoma	Neuroblastoma Tumor tissue(24);	47
		Neuroblastoma cell line(23)
PXD022150	Melanoma	Metastatic melanoma tumor tissue	14
PXD022950	Pancreatic cancer;	Pancreatic cancer tissue(7);	7
	Melanoma	Melanoma cell line(3)
PXD013831	Meningioma	Meningioma tissue	3
